# Diverse viruses in deep-sea hydrothermal vent fluids have restricted dispersal across ocean basins

**DOI:** 10.1101/2020.06.04.125666

**Authors:** Elaina Thomas, Rika Anderson, Viola Li, Jenni Rogan, Julie A. Huber

## Abstract

In the ocean, viruses impact microbial mortality, regulate biogeochemical cycling, and alter the metabolic potential of microbial lineages. At deep-sea hydrothermal vents, abundant viruses infect a wide range of hosts among the archaea and bacteria that inhabit these dynamic habitats. However, little is known about viral diversity, host range, and biogeography across different vent ecosystems, which has important implications for how viruses manipulate microbial function and evolution. Here, we examined viral diversity, viral and host distribution, and viral-host interactions in microbial metagenomes generated from venting fluids from several vent sites within three different geochemically and geographically distinct hydrothermal systems: Piccard and Von Damm vent fields at the Mid-Cayman Rise in the Caribbean Sea, and at several vent sites within Axial Seamount in the Pacific Ocean. Analysis of viral sequences and Clustered Regularly InterSpaced Palindromic Repeats (CRISPR) spacers revealed highly diverse viral assemblages and evidence of active infection. Network analysis revealed that viral host range was relatively narrow, with very few viruses infecting multiple microbial lineages. Viruses were largely endemic to individual vent sites, indicating restricted dispersal, and in some cases viral assemblages persisted over time. Thus, we show that hydrothermal vent fluids are home to novel, diverse viral assemblages that are highly localized to specific regions and taxa.

**Importance:** Viruses play important roles in manipulating microbial communities and their evolution in the ocean, yet not much is known about viruses in deep-sea hydrothermal vents. However, viral ecology and evolution are of particular interest in hydrothermal vent habitats because of their unique nature: previous studies have indicated that most viruses in hydrothermal vents are temperate rather than lytic, and it has been established that rates of horizontal gene transfer (HGT) are particularly high among thermophilic vent microbes, and viruses are common vectors for HGT. If viruses have broad host range or are widespread across vent sites, they have increased potential to act as gene-sharing “highways” between vent sites. By examining viral diversity, distribution, and infection networks across disparate vent sites, this study provides the opportunity to better characterize and constrain the viral impact on hydrothermal vent microbial communities. We show that viruses in hydrothermal vents are diverse and apparently active, but most have restricted host range and are not widely distributed among vent sites. Thus, the impacts of viral infection are likely to be highly localized and constrained to specific taxa in these habitats.
