## Supplementary material for "Diverse viruses in deep-sea hydrothermal vent fluids have restricted dispersal across ocean basins": all Supplementary Tables

### Sheet: Supp Table 1
Supplementary Table 1 Data regarding sample location, sample type, metagenomic sequencing, and assembly of metagenomic reads.
Region	Sample	Vent field	Sample type	Latitude	Longitude	Depth	Number of reads (merged)	Number of contigs	ENA Secondary Accession	ENA BioSample Accession
Mid-Cayman Rise	Old Man Tree, 2012	Von Damm	Diffuse flow	18.375	-81.7976	2373	53842644	5	ERS1370013	SAMEA4470834
Mid-Cayman Rise	Ravelin #2, 2012	Von Damm	Diffuse flow	18.3752	-81.7971	2388	64300743	9009	ERS1370014	SAMEA4470835
Mid-Cayman Rise	Shrimp Hole, 2012	Von Damm	Diffuse flow	18.3747	-81.7973	2376	103787346	75162	ERS1370015	SAMEA4470836
Mid-Cayman Rise	Ginger Castle, 2012	Von Damm	Diffuse flow	18.3769	-81.7979	2308	77333359	25315	ERS1370016	SAMEA4470837
Mid-Cayman Rise	Main Orifice, 2012	Von Damm	Diffuse flow	18.3767	-81.7981	2297	26061468	4024	ERS1370022	SAMEA4470843
Mid-Cayman Rise	Hot Chimlet, BVM, 2012	Piccard	Diffuse flow	18.5472	-81.7181	4988	75912423	5251	ERS1370018	SAMEA4470839
Mid-Cayman Rise	Shrimp Canyon, BVM, 2012	Piccard	Diffuse flow	18.5471	-81.7182	4986	37753638	12976	ERS1370019	SAMEA4470840
Mid-Cayman Rise	X-19 at BV #4, BVM, 2012	Piccard	Diffuse flow	18.5466	-81.7182	NA	140664299	63762	ERS1370020	SAMEA4470841
Mid-Cayman Rise	Shrimp Gulley #2, BSM, 2012	Piccard	Diffuse flow	18.5466	-81.7177	NA	104123722	23616	ERS1370021	SAMEA4470842
Mid-Cayman Rise	Main Orifice, 2013	Von Damm	Diffuse flow	18.3767	-81.7981	2293	24088594	26627	ERS1370022	SAMEA4470843
Mid-Cayman Rise	Shrimp Hole, 2013	Von Damm	Diffuse flow	18.3747	-81.7973	2372	40397883	18637	ERS1370023	SAMEA4470844
Mid-Cayman Rise	Twin Peaks, 2013	Von Damm	Diffuse flow	NA	NA	2369	65834175	5424	ERS1370024	SAMEA4470845
Mid-Cayman Rise	Shrimp Buttery, 2013	Von Damm	Diffuse flow	NA	NA	2304	152063932	6259	ERS1370025	SAMEA4470846
Mid-Cayman Rise	Hot Cracks #2, 2013	Von Damm	Diffuse flow	18.375	-81.7974	2369	24723930	28346	ERS1370026	SAMEA4470847
Mid-Cayman Rise	Old Man Tree, 2013	Von Damm	Diffuse flow	18.375	-81.7976	2370	167339253	20743	ERS1370027	SAMEA4470848
Axial Seamount	AnemonePlume, 2015	ASHES	Hydrothermal vent plume	45.9336	-130.014	1500	20788178	660009	ERS1573128	SAMEA101260168
Axial Seamount	Background, 2015	Background	Background seawater	46.2739	-129.795	1500	16711615	602521	ERS1573130	SAMEA101261668
Axial Seamount	CTD1200, 2014	CTD1200	Background sample inside caldera	45.9332	-129.999	1200	26262080	46085	ERS1003593	SAMEA3696444
Axial Seamount	Anemone, 2013	ASHES	Diffuse flow	45.9332	-130.014	1543	56535894	700126	ERS399636	SAMEA2341965
Axial Seamount	ElGuapo, 2013	International District	Diffuse flow	45.9266	-129.979	1507	87736192	1026974	ERS614329	SAMEA3143269
Axial Seamount	N3area, 2013	International District	Diffuse flow	45.9437	-129.985	1530	79561158	1025114	ERS614331	SAMEA3143271
Axial Seamount	Dependable, 2013	Dependable	Diffuse flow	45.8799	-129.803	1917	75897141	817239	ERS614333	SAMEA3143273
Axial Seamount	Marker113, 2013	International District	Diffuse flow	45.9227	-129.988	1522	21615644	277345	ERS614323	SAMEA3143263
Axial Seamount	Marker33, 2013	International District	Diffuse flow	45.9332	-129.982	1516	24689929	288156	ERS614325	SAMEA3143265
Axial Seamount	Marker113, 2014	International District	Diffuse flow	45.9228	-129.988	1521	42373853	434811	ERS1003595	SAMEA3696446
Axial Seamount	Anemone, 2014	ASHES	Diffuse flow	45.9332	-130.014	1539	42612513	568330	ERS614327	SAMEA3143267
Axial Seamount	Marker33, 2014	International District	Diffuse flow	45.9332	-129.982	1514	34102685	413476	ERS1003599	SAMEA3696450
Axial Seamount	Anemone, 2015	ASHES	Diffuse flow	45.9332	-130.014	1541	16818687	682054	ERS1003597	SAMEA3696448
Axial Seamount	Marker113, 2015	International District	Diffuse flow	45.9332	129.982	1518	24258177	1052833	ERS614327	SAMEA3143267
Axial Seamount	Marker33, 2015	International District	Diffuse flow	45.9332	-129.982	1518	21865716	876270	ERS1573120	SAMEA101254168
Axial Seamount	NorthRiftZone, 2015	North Rift Zone	Diffuse flow, post-eruption	46.0747	-129.995	1716	22849006	756613	ERS1573126	SAMEA101258668

### Sheet: Supp Table 2
Supplementary Table 2. Relative abundance of viral sequences, spacers, and CRISPRs in metagenomes; in addition, diversity of viral clusters, spacer clusters, and 16S rRNA host classes. The number of reads that mapped to viral contigs per read, spacers per read, and CRISPR direct repeat types per read were used to measure the relative abundance of viral sequences, spacers, and CRISPRs, respectivel…
Region	Sample	Viral relative abundance	Spacer relative abundance	CRISPR relative abundance	Viral diversity	Spacer diversity	16S rRNA host class diversity
Mid-Cayman Rise	Old Man Tree, 2012	0.00377751	1.27035e-07	2.72219e-08	0	1.27035e-07	6.12897e-07
Mid-Cayman Rise	Ravelin #2, 2012	0.131245	2.3922e-05	3.38992e-07	0.0931291	2.35137e-05	3.57694e-07
Mid-Cayman Rise	Shrimp Hole, 2012	0.0368912	0.000198994	2.84825e-06	0.0517948	0.000194239	4.81754e-07
Mid-Cayman Rise	Ginger Castle, 2012	0.0916525	0.000141228	1.53793e-06	0.0660083	0.000138239	5.56034e-07
Mid-Cayman Rise	Main Orifice, 2012	0.0128847	3.44649e-06	7.53919e-07	0.0571571	3.37469e-06	1.22787e-06
Mid-Cayman Rise	Hot Chimlet, BVM, 2012	0.00538974	1.07844e-05	4.63443e-07	0.0211388	1.06905e-05	5.1375e-07
Mid-Cayman Rise	Shrimp Canyon, BVM, 2012	0.0306338	2.48496e-05	1.67003e-06	0.053098	2.45859e-05	9.5355e-07
Mid-Cayman Rise	X-19 at BV #4, BVM, 2012	0.113402	0.000135344	1.07419e-06	0.097315	0.000128701	1.77728e-07
Mid-Cayman Rise	Shrimp Gulley #2, BSM, 2012	0.12321	8.54507e-05	6.67584e-07	0.0949356	8.19078e-05	2.49703e-07
Mid-Cayman Rise	Main Orifice, 2013	0.168431	0.000380694	5.08298e-06	0.110527	0.000362592	9.13295e-07
Mid-Cayman Rise	Shrimp Hole, 2013	0.00890542	0.000118437	1.66137e-06	0.0197993	0.000113547	1.13867e-06
Mid-Cayman Rise	Twin Peaks, 2013	0.0489329	2.07598e-06	1.73601e-07	0.0466445	2.05428e-06	1.67086e-07
Mid-Cayman Rise	Shrimp Buttery, 2013	0.0627532	9.88434e-06	2.98533e-07	0.0621505	9.78968e-06	2.10438e-07
Mid-Cayman Rise	Hot Cracks #2, 2013	0.116755	0.000319722	4.19717e-06	0.0788118	0.000312349	1.01117e-06
Mid-Cayman Rise	Old Man Tree, 2013	0.202288	6.26239e-05	4.0483e-07	0.159813	5.63435e-05	1.67325e-07
Axial Seamount	AnemonePlume, 2015	0.155358	3.2416e-05	5.40267e-06	0.127959	3.21926e-05	1.05829e-06
Axial Seamount	Background, 2015	0.0942628	3.61195e-05	7.29235e-06	0.112044	3.56193e-05	1.43613e-06
Axial Seamount	CTD1200, 2014	0.0420875	3.4714e-06	4.80087e-07	0.0897689	3.37907e-06	5.71166e-07
Axial Seamount	Anemone, 2013	0.175068	0.000109338	6.62279e-06	0.104647	0.00010823	8.66706e-07
Axial Seamount	ElGuapo, 2013	0.173719	7.27996e-05	5.66713e-06	0.11372	7.21622e-05	5.92686e-07
Axial Seamount	N3area, 2013	0.0699518	0.000243938	6.15852e-06	0.0831	0.0002409	7.28999e-07
Axial Seamount	Dependable, 2013	0.0401047	0.000229109	9.58782e-06	0.100064	0.000226369	8.69598e-07
Axial Seamount	Marker113, 2013	0.0725178	0.000433141	1.61718e-05	0.0804738	0.000427436	2.31314e-06
Axial Seamount	Marker33, 2013	0.109977	0.000331381	1.42854e-05	0.0938866	0.000328187	1.86311e-06
Axial Seamount	Marker113, 2014	0.0926242	0.00052407	9.87542e-06	0.075603	0.000504891	1.01478e-06
Axial Seamount	Anemone, 2014	0.203688	9.62298e-05	6.93256e-06	0.179975	9.40417e-05	8.44822e-07
Axial Seamount	Marker33, 2014	0.149929	0.000409282	1.22078e-05	0.095355	0.000397587	1.2609e-06
Axial Seamount	Anemone, 2015	0.0713992	0.000178562	1.46749e-05	0.0923138	0.000178354	3.0918e-06
Axial Seamount	Marker113, 2015	0.0530689	0.00075836	1.84022e-05	0.0778243	0.000738452	2.01994e-06
Axial Seamount	Marker33, 2015	0.0966186	0.000482996	1.93605e-05	0.0963927	0.000479128	1.78361e-06
Axial Seamount	NorthRiftZone, 2015	0.0607049	0.000192452	1.03793e-05	0.0963835	0.000190755	1.66309e-06

### Sheet: Supp Table 3
Supplementary Table 3. The percent completeness, percent redundancy, and normalized coverage of each MAG.
Region	Sample	MAG Name	Bin number (from Anderson et al., 2017)	Taxonomy	Percent completeness	Percent redundancy	Normalized coverage
Axial Seamount	Anemone, 2013	Aquificae_43	NA	Aquificae Aquificae	81.3	5.04	4.61e-07
Axial Seamount	Anemone, 2013	Aquificae_48	NA	Aquificae Aquificae	92.09	5.04	1.81e-07
Axial Seamount	Anemone, 2013	Clostridia_36	NA	Firmicutes Clostridia	72.66	2.16	1.34e-07
Axial Seamount	Anemone, 2013	Epsilonbacteraeota_28	NA	Epsilonbacteraeota	87.05	6.47	1.37e-07
Axial Seamount	Anemone, 2013	Gammaproteobacteria_15	NA	Proteobacteria Gammaproteobacteria	72.66	10.07	6.55e-07
Axial Seamount	Anemone, 2013	Verrucomicrobiae_19	NA	Verrucomicrobia Verrucomicrobiae	97.12	3.6	2e-07
Axial Seamount	Anemone, 2014	Aquificae_27	NA	Aquificae Aquificae	85.61	5.76	7.57e-07
Axial Seamount	Anemone, 2014	Aquificae_31	NA	Aquificae Aquificae	90.65	2.88	2.96e-07
Axial Seamount	Anemone, 2014	Aquificae_36	NA	Aquificae Aquificae	91.37	2.16	2.28e-07
Axial Seamount	Anemone, 2014	Betaproteobacteria_40	NA	Proteobacteria Betaproteobacteria	96.4	0.72	1.86e-07
Axial Seamount	Anemone, 2014	Epsilonbacteraeota_26	NA	Epsilonbacteraeota	92.09	6.47	3.81e-07
Axial Seamount	Anemone, 2014	Epsilonbacteraeota_34b	NA	Epsilonbacteraeota	76.98	2.88	3.86e-07
Axial Seamount	Anemone, 2014	Gammaproteobacteria_13	NA	Proteobacteria Gammaproteobacteria	94.96	8.63	2.51e-07
Axial Seamount	Anemone, 2014	Gammaproteobacteria_15b	NA	Proteobacteria Gammaproteobacteria	85.61	5.76	1.31e-07
Axial Seamount	Anemone, 2014	Gammaproteobacteria_20	NA	Proteobacteria Gammaproteobacteria	73.38	2.16	2.76e-07
Axial Seamount	Anemone, 2014	Gammaproteobacteria_30	NA	Proteobacteria Gammaproteobacteria	89.21	4.32	2.02e-07
Axial Seamount	Anemone, 2014	Verrucomicrobiae_14	NA	Verrucomicrobia Verrucomicrobiae	94.24	5.76	2.1e-07
Axial Seamount	Anemone, 2015	Actinobacteria_27	NA	Actinobacteria Actinobacteria	94.24	5.04	8.49e-07
Axial Seamount	Anemone, 2015	Deltaproteobacteria_31	NA	Proteobacteria Deltaproteobacteria	92.81	3.6	4.84e-07
Axial Seamount	Anemone, 2015	Sphingobacteria_43	NA	Bacteroidetes Sphingobacteria	90.65	2.16	5.84e-07
Axial Seamount	Anemone, 2015	Thermoplasmata_62	NA	Euryarchaeota Thermoplasmata	96.3	4.94	6.54e-07
Axial Seamount	AnemonePlume, 2015	Flavobacteriia_41	NA	Bacteroidetes Flavobacteriia	95.68	0.72	1.9e-06
Axial Seamount	AnemonePlume, 2015	Gammaproteobacteria_10	NA	Proteobacteria Gammaproteobacteria	75.54	7.19	3.55e-07
Axial Seamount	AnemonePlume, 2015	Gammaproteobacteria_16	NA	Proteobacteria Gammaproteobacteria	74.1	7.19	2.22e-07
Axial Seamount	AnemonePlume, 2015	Gammaproteobacteria_35	NA	Proteobacteria Gammaproteobacteria	95.68	7.19	4.8e-06
Axial Seamount	AnemonePlume, 2015	Sphingobacteria_39	NA	Bacteroidetes Sphingobacteria	90.65	5.04	4.67e-07
Axial Seamount	Background, 2015	Gammaproteobacteria_27	NA	Proteobacteria Gammaproteobacteria	83.45	4.32	7.47e-07
Axial Seamount	Background, 2015	Gammaproteobacteria_29	NA	Proteobacteria Gammaproteobacteria	94.24	2.16	6.39e-07
Axial Seamount	Dependable, 2013	Actinobacteria_23	NA	Actinobacteria Actinobacteria	92.09	6.47	2.29e-07
Axial Seamount	Dependable, 2013	Archaeoglobi_32	NA	Euryarchaeota Archaeoglobi	70.99	6.79	7.37e-08
Axial Seamount	Dependable, 2013	Deltaproteobacteria_42	NA	Proteobacteria Deltaproteobacteria	99.28	10.07	1.74e-07
Axial Seamount	Dependable, 2013	Gammaproteobacteria_34	NA	Proteobacteria Gammaproteobacteria	82.01	7.91	1.07e-07
Axial Seamount	Dependable, 2013	Sphingobacteria_41	NA	Bacteroidetes Sphingobacteria	79.86	1.44	1.46e-07
Axial Seamount	ElGuapo, 2013	Archaeoglobi_46	NA	Euryarchaeota Archaeoglobi	70.99	9.26	6.05e-08
Axial Seamount	ElGuapo, 2013	Epsilonbacteraeota_39	NA	Epsilonbacteraeota	85.61	5.76	1.12e-07
Axial Seamount	ElGuapo, 2013	Epsilonbacteraeota_50	NA	Epsilonbacteraeota	79.86	4.32	8.49e-08
Axial Seamount	ElGuapo, 2013	Epsilonbacteraeota_52	NA	Epsilonbacteraeota	93.53	0.72	9.85e-08
Axial Seamount	ElGuapo, 2013	Flavobacteriia_65	NA	Bacteroidetes Flavobacteriia	95.68	1.44	4.17e-07
Axial Seamount	ElGuapo, 2013	Gammaproteobacteria_29b	NA	Proteobacteria Gammaproteobacteria	71.94	4.32	7.41e-08
Axial Seamount	ElGuapo, 2013	Gammaproteobacteria_41	NA	Proteobacteria Gammaproteobacteria	78.42	0	6.4e-08
Axial Seamount	ElGuapo, 2013	Verrucomicrobiae_20	NA	Verrucomicrobia Verrucomicrobiae	89.21	2.88	3.83e-07
Axial Seamount	Marker113, 2013	Actinobacteria_10	NA	Actinobacteria Actinobacteria	82.01	6.47	2.59e-07
Axial Seamount	Marker113, 2013	Epsilonbacteraeota_25	NA	Epsilonbacteraeota	92.09	2.88	3.67e-07
Axial Seamount	Marker113, 2013	Epsilonbacteraeota_30	NA	Epsilonbacteraeota	95.68	4.32	5.87e-07
Axial Seamount	Marker113, 2013	Methanococci_22	NA	Euryarchaeota Methanococci	90.74	9.26	2.58e-06
Axial Seamount	Marker113, 2014	Deltaproteobacteria_14	NA	Proteobacteria Deltaproteobacteria	90.65	3.6	1.63e-07
Axial Seamount	Marker113, 2014	Deltaproteobacteria_34	NA	Proteobacteria Deltaproteobacteria	97.84	2.16	3.19e-07
Axial Seamount	Marker113, 2014	Epsilonbacteraeota_35	NA	Epsilonbacteraeota	93.53	2.88	3.15e-07
Axial Seamount	Marker113, 2014	Epsilonbacteraeota_36	NA	Epsilonbacteraeota	97.84	2.88	2.91e-07
Axial Seamount	Marker113, 2014	Epsilonbacteraeota_38b	NA	Epsilonbacteraeota	91.37	2.16	2.89e-07
Axial Seamount	Marker113, 2014	Epsilonbacteraeota_41	NA	Epsilonbacteraeota	84.17	1.44	4.96e-07
Axial Seamount	Marker113, 2014	Epsilonbacteraeota_50b	NA	Epsilonbacteraeota	97.84	0.72	5.59e-07
Axial Seamount	Marker113, 2014	Epsilonbacteraeota_9	NA	Epsilonbacteraeota	89.93	8.63	2.78e-07
Axial Seamount	Marker113, 2014	Mollicutes_42	NA	Tenericutes Mollicutes	95.68	0.72	3.5e-07
Axial Seamount	Marker113, 2015	Deltaproteobacteria_16	NA	Proteobacteria Deltaproteobacteria	72.66	8.63	2.41e-07
Axial Seamount	Marker113, 2015	Deltaproteobacteria_35	NA	Proteobacteria Deltaproteobacteria	94.96	3.6	2.66e-07
Axial Seamount	Marker113, 2015	Gammaproteobacteria_12	NA	Proteobacteria Gammaproteobacteria	88.49	9.35	3.28e-07
Axial Seamount	Marker33, 2013	Bacteroidetes_16	NA	Bacteroidetes Bacteroidetes	90.65	4.32	3.62e-07
Axial Seamount	Marker33, 2013	Deltaproteobacteria_13	NA	Proteobacteria Deltaproteobacteria	84.17	5.76	2.61e-07
Axial Seamount	Marker33, 2013	Deltaproteobacteria_7	NA	Proteobacteria Deltaproteobacteria	97.84	4.32	3.9e-07
Axial Seamount	Marker33, 2013	Epsilonbacteraeota_11	NA	Epsilonbacteraeota	90.65	7.91	7.12e-07
Axial Seamount	Marker33, 2013	Epsilonbacteraeota_21	NA	Epsilonbacteraeota	87.77	7.91	3.21e-07
Axial Seamount	Marker33, 2013	Epsilonbacteraeota_22	NA	Epsilonbacteraeota	83.45	7.19	3.83e-07
Axial Seamount	Marker33, 2013	Epsilonbacteraeota_23	NA	Epsilonbacteraeota	84.89	0.72	3.26e-07
Axial Seamount	Marker33, 2013	Epsilonbacteraeota_33	NA	Epsilonbacteraeota	96.4	3.6	5.04e-07
Axial Seamount	Marker33, 2013	Epsilonbacteraeota_34	NA	Epsilonbacteraeota	84.89	5.76	4.13e-07
Axial Seamount	Marker33, 2013	Epsilonbacteraeota_37	NA	Epsilonbacteraeota	97.12	0.72	7.25e-07
Axial Seamount	Marker33, 2013	Epsilonbacteraeota_38	NA	Epsilonbacteraeota	95.68	0	3.81e-07
Axial Seamount	Marker33, 2013	Epsilonbacteraeota_39b	NA	Epsilonbacteraeota	97.12	2.88	1.19e-06
Axial Seamount	Marker33, 2013	Gammaproteobacteria_5	NA	Proteobacteria Gammaproteobacteria	84.89	8.63	1.2e-06
Axial Seamount	Marker33, 2013	Ignavibacteria_12	NA	Ignavibacteriae Ignavibacteria	79.86	3.6	2.43e-07
Axial Seamount	Marker33, 2013	Spirochaetia_45	NA	Spirochaetes Spirochaetia	95.68	2.16	5.63e-07
Axial Seamount	Marker33, 2014	Aquificae_44	NA	Aquificae Aquificae	92.09	2.88	2.82e-07
Axial Seamount	Marker33, 2014	Archaeoglobi_48	NA	Euryarchaeota Archaeoglobi	99.38	8.64	3.46e-07
Axial Seamount	Marker33, 2014	Deltaproteobacteria_30	NA	Proteobacteria Deltaproteobacteria	85.61	1.44	5.69e-07
Axial Seamount	Marker33, 2014	Deltaproteobacteria_37	NA	Proteobacteria Deltaproteobacteria	77.7	4.32	2.25e-07
Axial Seamount	Marker33, 2014	Epsilonbacteraeota_19	NA	Epsilonbacteraeota	92.81	6.47	2.58e-06
Axial Seamount	Marker33, 2014	Epsilonbacteraeota_34c	NA	Epsilonbacteraeota	90.65	2.88	2.68e-07
Axial Seamount	Marker33, 2014	Ignavibacteria_15	NA	Ignavibacteriae Ignavibacteria	80.58	4.32	2.06e-07
Axial Seamount	Marker33, 2014	Methanococci_26	NA	Euryarchaeota Methanococci	93.21	8.02	4.24e-07
Axial Seamount	Marker33, 2015	Anaerolineae_64	NA	Chloroflexi Anaerolineae	96.4	0	3.72e-07
Axial Seamount	Marker33, 2015	Bacilli_44	NA	Firmicutes Bacilli	70.5	8.63	5.35e-07
Axial Seamount	Marker33, 2015	Calditrichae_43	NA	Calditrichaeota Calditrichae	95.68	2.16	3.36e-07
Axial Seamount	Marker33, 2015	Deltaproteobacteria_17	NA	Proteobacteria Deltaproteobacteria	79.14	4.32	2.6e-07
Axial Seamount	Marker33, 2015	Epsilonbacteraeota_53	NA	Epsilonbacteraeota	83.45	7.91	3.08e-07
Axial Seamount	Marker33, 2015	Flavobacteriia_20	NA	Bacteroidetes Flavobacteriia	84.89	3.6	2.73e-07
Axial Seamount	Marker33, 2015	Gammaproteobacteria_41b	NA	Proteobacteria Gammaproteobacteria	92.81	7.91	2.63e-07
Axial Seamount	Marker33, 2015	Ignavibacteria_47	NA	Ignavibacteriae Ignavibacteria	94.96	3.6	9.38e-07
Axial Seamount	Marker33, 2015	Ignavibacteria_56	NA	Ignavibacteriae Ignavibacteria	98.56	2.88	4.62e-07
Axial Seamount	Marker33, 2015	Spirochaetia_50	NA	Spirochaetes Spirochaetia	77.7	4.32	2.54e-07
Axial Seamount	N3area, 2013	Actinobacteria_61	NA	Actinobacteria Actinobacteria	92.81	3.6	1.18e-07
Axial Seamount	N3area, 2013	Cloacimonetes_65	NA	Cloacimonetes Cloacimonetes	99.28	2.16	2.52e-07
Axial Seamount	NorthRiftZone, 2015	Bacteroidetes_45	NA	Bacteroidetes Bacteroidetes	92.81	1.44	4.74e-07
Axial Seamount	NorthRiftZone, 2015	Bacteroidia_41	NA	Bacteroidetes Bacteroidia	94.96	2.88	9.09e-07
Axial Seamount	NorthRiftZone, 2015	Clostridia_35	NA	Firmicutes Clostridia	92.81	4.32	1.1e-06
Axial Seamount	NorthRiftZone, 2015	Deltaproteobacteria_13b	NA	Proteobacteria Deltaproteobacteria	82.73	7.19	5.64e-07
Axial Seamount	NorthRiftZone, 2015	Deltaproteobacteria_23	NA	Proteobacteria Deltaproteobacteria	92.81	10.07	4.55e-07
Axial Seamount	NorthRiftZone, 2015	Epsilonbacteraeota_50c	NA	Epsilonbacteraeota	76.26	0.72	6.68e-07
Mid-Cayman Rise	Ginger Castle, 2012	Methanococci_13b	13	Euryarchaeota Methanococci	91.98	6.79	4.45e-07
Mid-Cayman Rise	Ginger Castle, 2012	Thiotrichales_21	21	Gammaproteobacteria Thiotrichales	79.86	3.6	5.05e-07
Mid-Cayman Rise	Hot Cracks #2, 2013	Aquificales_14b	14	Aquificae Aquificales	94.24	1.44	5.02e-07
Mid-Cayman Rise	Hot Cracks #2, 2013	Desulfobacterales_26	26	Deltaproteobacteria Desulfobacterales	73.38	6.47	5.66e-07
Mid-Cayman Rise	Hot Cracks #2, 2013	Thiotrichales_33	33	Gammaproteobacteria Thiotrichales	80.58	8.63	6.07e-07
Mid-Cayman Rise	Hot Cracks #2, 2013	Thiotrichales_34	34	Gammaproteobacteria Thiotrichales	84.17	1.44	5.35e-07
Mid-Cayman Rise	Main Orifice, 2013	Aquificales_14c	14	Aquificae Aquificales	90.74	4.32	4.4e-07
Mid-Cayman Rise	Main Orifice, 2013	Aquificales_21	21	Aquificae Aquificales	75.54	2.16	4.85e-06
Mid-Cayman Rise	Main Orifice, 2013	Methanococci_7	7	Euryarchaeota Methanococci	98.15	4.32	9.29e-06
Mid-Cayman Rise	Main Orifice, 2013	Nanoarchaeales_43	43	Nanoarchaeota Nanoarchaeales	74.69	1.85	6.41e-07
Mid-Cayman Rise	Main Orifice, 2013	Sulfurovum_31	31	Epsilonbacteraeota Sulfurovum	74.82	4.32	2.96e-06
Mid-Cayman Rise	Main Orifice, 2013	Thermococci_4	4	Euryarchaeota Thermococci	71.6	3.7	8.65e-07
Mid-Cayman Rise	Main Orifice, 2013	Thermoprotei_20	20	Crenarchaeota Thermoprotei	84.57	9.26	5.6e-06
Mid-Cayman Rise	Main Orifice, 2013	Thermoprotei_23	23	Crenarchaeota Thermoprotei	86.42	7.41	1.9e-06
Mid-Cayman Rise	Old Man Tree, 2013	Aquificales_21b	21	Aquificae Aquificales	93.53	0	2.27e-06
Mid-Cayman Rise	Old Man Tree, 2013	Aquificales_24	24	Aquificae Aquificales	98.77	4.32	1.69e-06
Mid-Cayman Rise	Old Man Tree, 2013	Aquificales_33	33	Aquificae Aquificales	97.84	4.32	3.79e-06
Mid-Cayman Rise	Old Man Tree, 2013	Aquificales_40	40	Aquificae Aquificales	93.53	0	5.24e-06
Mid-Cayman Rise	Old Man Tree, 2013	Candidatus Caldiarchaeum_50	50	Thaumarchaeota Candidatus Caldiarchaeum	77.78	3.7	2.87e-07
Mid-Cayman Rise	Old Man Tree, 2013	Nanohaloarchaea_18	18	Euryarchaeota Nanohaloarchaea	77.16	3.09	3.4e-07
Mid-Cayman Rise	Old Man Tree, 2013	Pseudomonadales_3	3	Gammaproteobacteria Pseudomonadales	99.28	0.72	1.52e-06
Mid-Cayman Rise	Old Man Tree, 2013	Pseudomonadales_5	5	Gammaproteobacteria Pseudomonadales	100	5.76	3.32e-07
Mid-Cayman Rise	Old Man Tree, 2013	Sphingomonadales_4	4	Alphaproteobacteria Sphingomonadales	98.56	2.16	1.39e-06
Mid-Cayman Rise	Old Man Tree, 2013	Sulfurovum_43	43	Epsilonbacteraeota Sulfurovum	90.65	2.88	6.75e-07
Mid-Cayman Rise	Old Man Tree, 2013	Sulfurovum_45	45	Epsilonbacteraeota Sulfurovum	79.86	1.44	1.63e-06
Mid-Cayman Rise	Old Man Tree, 2013	Thermoprotei_16	16	Crenarchaeota Thermoprotei	92.59	5.56	4.73e-07
Mid-Cayman Rise	Old Man Tree, 2013	Thermoprotei_29	29	Crenarchaeota Thermoprotei	93.21	7.41	3.99e-07
Mid-Cayman Rise	Old Man Tree, 2013	Thermoprotei_32	32	Crenarchaeota Thermoprotei	90.12	8.02	1.81e-06
Mid-Cayman Rise	Old Man Tree, 2013	Thiotrichales_27	27	Gammaproteobacteria Thiotrichales	97.12	2.16	3.38e-07
Mid-Cayman Rise	Ravelin #2, 2012	Thermoprotei_4	4	Crenarchaeota Thermoprotei	72.22	7.41	2.55e-06
Mid-Cayman Rise	Ravelin #2, 2012	Thermoprotei_5	5	Crenarchaeota Thermoprotei	94.44	7.41	4.02e-06
Mid-Cayman Rise	Ravelin #2, 2012	Thiotrichales_3	3	Gammaproteobacteria Thiotrichales	99.28	0	1.48e-05
Mid-Cayman Rise	Shrimp Buttery, 2013	Alteromonadales_3	3	Gammaproteobacteria Alteromonadales	79.14	2.16	1.02e-06
Mid-Cayman Rise	Shrimp Buttery, 2013	Pseudomonadales_1	1	Gammaproteobacteria Pseudomonadales	99.28	1.44	3.13e-06
Mid-Cayman Rise	Shrimp Buttery, 2013	Sphingomonadales_2	2	Alphaproteobacteria Sphingomonadales	89.93	2.88	8.79e-07
Mid-Cayman Rise	Shrimp Gulley #2, BSM, 2012	Aquificales_14	14	Aquificae Aquificales	92.09	4.32	7.27e-07
Mid-Cayman Rise	Shrimp Gulley #2, BSM, 2012	Archaeoglobi_26	26	Euryarchaea Archaeoglobi	82.72	3.7	8.48e-07
Mid-Cayman Rise	Shrimp Gulley #2, BSM, 2012	Desulfobacterales_29	29	Deltaproteobacteria Desulfobacterales	78.42	3.6	2.07e-07
Mid-Cayman Rise	Shrimp Gulley #2, BSM, 2012	Flavobacteriales_7	7	Bacteroidetes Flavobacteriales	74.82	6.47	1.49e-06
Mid-Cayman Rise	Shrimp Gulley #2, BSM, 2012	Other Campylobacterales_12	12	Epsilonbacteraeota Other Campylobacterales	97.12	8.63	1.15e-06
Mid-Cayman Rise	Shrimp Gulley #2, BSM, 2012	Sulfurovum_37	37	Epsilonbacteraeota Sulfurovum	94.24	4.32	1.02e-05
Mid-Cayman Rise	Shrimp Hole, 2012	Bacteroidetes_37	37	Bacteroidetes Bacteroidetes	82.73	5.04	2.46e-07
Mid-Cayman Rise	Shrimp Hole, 2012	Caldilinea_115	115	Chloroflexi Caldilinea	97.12	3.6	2.83e-07
Mid-Cayman Rise	Shrimp Hole, 2012	Deltaproteobacteria NaphS2_10	10	Deltaproteobacteria Deltaproteobacteria NaphS2	97.12	2.88	2.68e-07
Mid-Cayman Rise	Shrimp Hole, 2012	Desulfobacterales_16	16	Deltaproteobacteria Desulfobacterales	83.45	3.6	1.77e-07
Mid-Cayman Rise	Shrimp Hole, 2012	Desulfobacterales_74	74	Deltaproteobacteria Desulfobacterales	82.01	5.76	3.71e-07
Mid-Cayman Rise	Shrimp Hole, 2012	Flavobacteriales_20	20	Flavobacteriia Flavobacteriales	93.53	2.16	2.59e-07
Mid-Cayman Rise	Shrimp Hole, 2012	Methanomicrobia_41	41	Euryarchaeota Methanomicrobia	91.98	9.88	1.36e-06
Mid-Cayman Rise	Shrimp Hole, 2012	Methanomicrobia_45	45	Euryarchaeota Methanomicrobia	92.59	5.56	3.57e-06
Mid-Cayman Rise	Shrimp Hole, 2012	Methanomicrobia_78	78	Euryarchaeota Methanomicrobia	75.31	2.47	3.71e-07
Mid-Cayman Rise	Shrimp Hole, 2012	Methanomicrobia_84	84	Euryarchaeota Methanomicrobia	73.46	10.49	2.68e-07
Mid-Cayman Rise	Shrimp Hole, 2012	Nanohaloarchaea_54	54	Euryarchaeota Nanohaloarchaea	73.46	4.32	6.18e-07
Mid-Cayman Rise	Shrimp Hole, 2012	Sulfurovum_13	13	Epsilonbacteraeota Sulfurovum	92.81	5.76	3.23e-07
Mid-Cayman Rise	Shrimp Hole, 2012	Sulfurovum_43b	43	Epsilonbacteraeota Sulfurovum	97.12	1.44	2.38e-06
Mid-Cayman Rise	Shrimp Hole, 2012	Thiotrichales_56	56	Gammaproteobacteria Thiotrichales	95.68	0	4.44e-07
Mid-Cayman Rise	Shrimp Hole, 2013	Clostridia_4	4	Firmicutes Clostridia	89.93	2.16	1.15e-06
Mid-Cayman Rise	Shrimp Hole, 2013	Clostridia_8	8	Firmicutes Clostridia	87.77	7.91	4.24e-06
Mid-Cayman Rise	Twin Peaks, 2013	Alteromonadales_3b	3	Gammaproteobacteria Alteromonadales	76.98	2.16	4.16e-06
Mid-Cayman Rise	Twin Peaks, 2013	Pseudomonadales_4	4	Gammaproteobacteria Pseudomonadales	99.28	0.72	1.68e-05
Mid-Cayman Rise	Twin Peaks, 2013	Sphingomonadales_5	5	Alphaproteobacteria Sphingomonadales	94.96	2.88	3.15e-06
Mid-Cayman Rise	X-19 at BV #4, BVM, 2012	Archaeoglobi_8	8	Euryarchaea Archaeoglobi	89.51	5.56	3.49e-07
Mid-Cayman Rise	X-19 at BV #4, BVM, 2012	Methanococci_13	13	Euryarchaea Methanococci	74.69	4.94	6.68e-08
Mid-Cayman Rise	X-19 at BV #4, BVM, 2012	Methanococci_69	69	Euryarchaea Methanococci	96.91	6.79	4.01e-07
Mid-Cayman Rise	X-19 at BV #4, BVM, 2012	Nautiliales_88	88	Epsilonbacteraeota Nautiliales	89.93	2.16	5.83e-07
Mid-Cayman Rise	X-19 at BV #4, BVM, 2012	Other Campylobacterales_101	101	Epsilonbacteraeota Other Campylobacterales	93.53	1.44	1.31e-06
Mid-Cayman Rise	X-19 at BV #4, BVM, 2012	Other Campylobacterales_2	2	Epsilonbacteraeota Other Campylobacterales	92.81	1.44	1.28e-07
Mid-Cayman Rise	X-19 at BV #4, BVM, 2012	Rhodobacterales_83	83	Alphaproteobacteria Rhodobacterales	84.17	12.95	5.64e-08
Mid-Cayman Rise	X-19 at BV #4, BVM, 2012	Sulfurovum_7	7	Epsilonbacteraeota Sulfurovum	90.65	5.76	1.35e-07
Mid-Cayman Rise	X-19 at BV #4, BVM, 2012	Sulfurovum_9	9	Epsilonbacteraeota Sulfurovum	75.54	4.32	8.55e-07
Mid-Cayman Rise	X-19 at BV #4, BVM, 2012	Sulfurovum_99	99	Epsilonbacteraeota Sulfurovum	92.09	2.16	1.74e-05
Mid-Cayman Rise	X-19 at BV #4, BVM, 2012	Thiotrichales_10	10	Gammaproteobacteria Thiotrichales	84.17	6.47	1.21e-07
Mid-Cayman Rise	X-19 at BV #4, BVM, 2012	Thiotrichales_43	43	Gammaproteobacteria Thiotrichales	98.56	2.16	5.36e-07
Mid-Cayman Rise	X-19 at BV #4, BVM, 2012	Thiotrichales_60	60	Gammaproteobacteria Thiotrichales	71.22	5.04	1.5e-07
Mid-Cayman Rise	X-19 at BV #4, BVM, 2012	Zetaproteobacteria_110	110	Zetaproteobacteria Zetaproteobacteria	99.28	1.44	1.6e-07

### Sheet: Supp Table 4
Supplementary Table 4. The number of viral and prophage contigs identified by VirSorter in each MAG in addition to the number of viral clusters linked to each MAG through CRISPR sequences.
Region	Sample	MAG Name	Bin number (from Anderson et al., 2017)	Taxonomy	N. of VirSorter cat1	N. of VirSorter cat2	N. of VirSorter cat4	N. of VirSorter cat5	Total VirSorter sequences	Viral clusters in network
Axial Seamount	Anemone, 2013	Gammaproteobacteria_15	NA	Proteobacteria Gammaproteobacteria	0	0	0	0	0	0
Axial Seamount	Anemone, 2013	Verrucomicrobiae_19	NA	Verrucomicrobia Verrucomicrobiae	0	1	0	0	1	0
Axial Seamount	Anemone, 2013	Epsilonbacteraeota_28	NA	Epsilonbacteraeota	0	0	0	0	0	0
Axial Seamount	Anemone, 2013	Clostridia_36	NA	Firmicutes Clostridia	0	0	0	0	0	0
Axial Seamount	Anemone, 2013	Aquificae_43	NA	Aquificae Aquificae	0	0	0	0	0	12
Axial Seamount	Anemone, 2013	Aquificae_48	NA	Aquificae Aquificae	0	0	0	0	0	0
Axial Seamount	Anemone, 2014	Gammaproteobacteria_13	NA	Proteobacteria Gammaproteobacteria	0	1	0	0	1	0
Axial Seamount	Anemone, 2014	Verrucomicrobiae_14	NA	Verrucomicrobia Verrucomicrobiae	0	0	0	0	0	0
Axial Seamount	Anemone, 2014	Gammaproteobacteria_15b	NA	Proteobacteria Gammaproteobacteria	0	0	0	0	0	0
Axial Seamount	Anemone, 2014	Gammaproteobacteria_20	NA	Proteobacteria Gammaproteobacteria	0	0	0	0	0	0
Axial Seamount	Anemone, 2014	Epsilonbacteraeota_26	NA	Epsilonbacteraeota	0	0	0	0	0	0
Axial Seamount	Anemone, 2014	Aquificae_27	NA	Aquificae Aquificae	0	0	0	0	0	15
Axial Seamount	Anemone, 2014	Gammaproteobacteria_30	NA	Proteobacteria Gammaproteobacteria	0	0	0	0	0	0
Axial Seamount	Anemone, 2014	Aquificae_31	NA	Aquificae Aquificae	0	0	0	0	0	7
Axial Seamount	Anemone, 2014	Epsilonbacteraeota_34b	NA	Epsilonbacteraeota	0	0	0	0	0	0
Axial Seamount	Anemone, 2014	Aquificae_36	NA	Aquificae Aquificae	0	1	0	0	1	0
Axial Seamount	Anemone, 2014	Betaproteobacteria_40	NA	Proteobacteria Betaproteobacteria	0	1	0	0	1	0
Axial Seamount	Anemone, 2015	Actinobacteria_27	NA	Actinobacteria Actinobacteria	0	2	0	0	2	0
Axial Seamount	Anemone, 2015	Deltaproteobacteria_31	NA	Proteobacteria Deltaproteobacteria	0	2	0	0	2	0
Axial Seamount	Anemone, 2015	Sphingobacteria_43	NA	Bacteroidetes Sphingobacteria	0	0	0	0	0	0
Axial Seamount	Anemone, 2015	Thermoplasmata_62	NA	Euryarchaeota Thermoplasmata	0	0	0	1	1	0
Axial Seamount	AnemonePlume, 2015	Gammaproteobacteria_10	NA	Proteobacteria Gammaproteobacteria	0	0	0	0	0	0
Axial Seamount	AnemonePlume, 2015	Gammaproteobacteria_16	NA	Proteobacteria Gammaproteobacteria	0	0	0	0	0	0
Axial Seamount	AnemonePlume, 2015	Gammaproteobacteria_35	NA	Proteobacteria Gammaproteobacteria	4	5	0	0	9	0
Axial Seamount	AnemonePlume, 2015	Sphingobacteria_39	NA	Bacteroidetes Sphingobacteria	0	0	0	0	0	0
Axial Seamount	AnemonePlume, 2015	Flavobacteriia_41	NA	Bacteroidetes Flavobacteriia	0	2	0	0	2	0
Axial Seamount	Background, 2015	Gammaproteobacteria_27	NA	Proteobacteria Gammaproteobacteria	1	1	0	1	3	0
Axial Seamount	Background, 2015	Gammaproteobacteria_29	NA	Proteobacteria Gammaproteobacteria	1	1	0	1	3	0
Axial Seamount	Dependable, 2013	Actinobacteria_23	NA	Actinobacteria Actinobacteria	0	0	0	0	0	0
Axial Seamount	Dependable, 2013	Archaeoglobi_32	NA	Euryarchaeota Archaeoglobi	1	0	0	0	1	0
Axial Seamount	Dependable, 2013	Gammaproteobacteria_34	NA	Proteobacteria Gammaproteobacteria	0	0	0	0	0	0
Axial Seamount	Dependable, 2013	Sphingobacteria_41	NA	Bacteroidetes Sphingobacteria	0	0	0	0	0	0
Axial Seamount	Dependable, 2013	Deltaproteobacteria_42	NA	Proteobacteria Deltaproteobacteria	0	1	0	0	1	0
Axial Seamount	ElGuapo, 2013	Verrucomicrobiae_20	NA	Verrucomicrobia Verrucomicrobiae	0	0	0	0	0	0
Axial Seamount	ElGuapo, 2013	Gammaproteobacteria_29b	NA	Proteobacteria Gammaproteobacteria	0	0	0	0	0	0
Axial Seamount	ElGuapo, 2013	Epsilonbacteraeota_39	NA	Epsilonbacteraeota	0	0	0	0	0	0
Axial Seamount	ElGuapo, 2013	Gammaproteobacteria_41	NA	Proteobacteria Gammaproteobacteria	0	1	0	0	1	0
Axial Seamount	ElGuapo, 2013	Archaeoglobi_46	NA	Euryarchaeota Archaeoglobi	0	0	0	0	0	0
Axial Seamount	ElGuapo, 2013	Epsilonbacteraeota_50	NA	Epsilonbacteraeota	1	4	0	0	5	3
Axial Seamount	ElGuapo, 2013	Epsilonbacteraeota_52	NA	Epsilonbacteraeota	0	0	0	0	0	0
Axial Seamount	ElGuapo, 2013	Flavobacteriia_65	NA	Bacteroidetes Flavobacteriia	5	18	0	0	23	0
Axial Seamount	Marker113, 2013	Actinobacteria_10	NA	Actinobacteria Actinobacteria	0	0	0	0	0	0
Axial Seamount	Marker113, 2013	Methanococci_22	NA	Euryarchaeota Methanococci	0	1	0	0	1	0
Axial Seamount	Marker113, 2013	Epsilonbacteraeota_25	NA	Epsilonbacteraeota	0	0	0	0	0	0
Axial Seamount	Marker113, 2013	Epsilonbacteraeota_30	NA	Epsilonbacteraeota	0	1	0	1	2	6
Axial Seamount	Marker113, 2014	Epsilonbacteraeota_9	NA	Epsilonbacteraeota	0	1	0	0	1	0
Axial Seamount	Marker113, 2014	Deltaproteobacteria_14	NA	Proteobacteria Deltaproteobacteria	1	3	0	0	4	0
Axial Seamount	Marker113, 2014	Deltaproteobacteria_34	NA	Proteobacteria Deltaproteobacteria	0	1	0	0	1	2
Axial Seamount	Marker113, 2014	Epsilonbacteraeota_35	NA	Epsilonbacteraeota	0	1	0	0	1	0
Axial Seamount	Marker113, 2014	Epsilonbacteraeota_36	NA	Epsilonbacteraeota	0	0	0	0	0	5
Axial Seamount	Marker113, 2014	Epsilonbacteraeota_38b	NA	Epsilonbacteraeota	0	3	0	0	3	4
Axial Seamount	Marker113, 2014	Epsilonbacteraeota_41	NA	Epsilonbacteraeota	0	1	0	0	1	4
Axial Seamount	Marker113, 2014	Mollicutes_42	NA	Tenericutes Mollicutes	0	1	0	0	1	0
Axial Seamount	Marker113, 2014	Epsilonbacteraeota_50b	NA	Epsilonbacteraeota	0	0	0	0	0	0
Axial Seamount	Marker113, 2015	Gammaproteobacteria_12	NA	Proteobacteria Gammaproteobacteria	0	2	0	0	2	0
Axial Seamount	Marker113, 2015	Deltaproteobacteria_16	NA	Proteobacteria Deltaproteobacteria	0	0	0	0	0	0
Axial Seamount	Marker113, 2015	Deltaproteobacteria_35	NA	Proteobacteria Deltaproteobacteria	0	1	0	0	1	2
Axial Seamount	Marker33, 2013	Gammaproteobacteria_5	NA	Proteobacteria Gammaproteobacteria	0	0	0	0	0	0
Axial Seamount	Marker33, 2013	Deltaproteobacteria_7	NA	Proteobacteria Deltaproteobacteria	0	1	0	0	1	0
Axial Seamount	Marker33, 2013	Epsilonbacteraeota_11	NA	Epsilonbacteraeota	0	1	0	0	1	1
Axial Seamount	Marker33, 2013	Ignavibacteria_12	NA	Ignavibacteriae Ignavibacteria	0	1	0	0	1	0
Axial Seamount	Marker33, 2013	Deltaproteobacteria_13	NA	Proteobacteria Deltaproteobacteria	0	0	0	0	0	0
Axial Seamount	Marker33, 2013	Bacteroidetes_16	NA	Bacteroidetes Bacteroidetes	0	0	0	0	0	2
Axial Seamount	Marker33, 2013	Epsilonbacteraeota_21	NA	Epsilonbacteraeota	0	1	0	0	1	0
Axial Seamount	Marker33, 2013	Epsilonbacteraeota_22	NA	Epsilonbacteraeota	0	0	0	0	0	0
Axial Seamount	Marker33, 2013	Epsilonbacteraeota_23	NA	Epsilonbacteraeota	0	0	0	0	0	2
Axial Seamount	Marker33, 2013	Epsilonbacteraeota_33	NA	Epsilonbacteraeota	0	0	0	0	0	0
Axial Seamount	Marker33, 2013	Epsilonbacteraeota_34	NA	Epsilonbacteraeota	0	0	0	0	0	0
Axial Seamount	Marker33, 2013	Epsilonbacteraeota_37	NA	Epsilonbacteraeota	0	0	0	0	0	0
Axial Seamount	Marker33, 2013	Epsilonbacteraeota_38	NA	Epsilonbacteraeota	0	0	0	0	0	0
Axial Seamount	Marker33, 2013	Epsilonbacteraeota_39b	NA	Epsilonbacteraeota	0	1	0	0	1	0
Axial Seamount	Marker33, 2013	Spirochaetia_45	NA	Spirochaetes Spirochaetia	0	0	0	0	0	0
Axial Seamount	Marker33, 2014	Ignavibacteria_15	NA	Ignavibacteriae Ignavibacteria	0	1	0	0	1	11
Axial Seamount	Marker33, 2014	Epsilonbacteraeota_19	NA	Epsilonbacteraeota	0	1	0	0	1	4
Axial Seamount	Marker33, 2014	Methanococci_26	NA	Euryarchaeota Methanococci	0	0	0	0	0	0
Axial Seamount	Marker33, 2014	Deltaproteobacteria_30	NA	Proteobacteria Deltaproteobacteria	0	1	0	0	1	0
Axial Seamount	Marker33, 2014	Epsilonbacteraeota_34c	NA	Epsilonbacteraeota	0	0	0	0	0	0
Axial Seamount	Marker33, 2014	Deltaproteobacteria_37	NA	Proteobacteria Deltaproteobacteria	0	0	0	0	0	0
Axial Seamount	Marker33, 2014	Aquificae_44	NA	Aquificae Aquificae	0	0	0	0	0	0
Axial Seamount	Marker33, 2014	Archaeoglobi_48	NA	Euryarchaeota Archaeoglobi	0	0	0	0	0	0
Axial Seamount	Marker33, 2015	Deltaproteobacteria_17	NA	Proteobacteria Deltaproteobacteria	0	0	0	0	0	0
Axial Seamount	Marker33, 2015	Flavobacteriia_20	NA	Bacteroidetes Flavobacteriia	0	1	0	0	1	0
Axial Seamount	Marker33, 2015	Gammaproteobacteria_41b	NA	Proteobacteria Gammaproteobacteria	2	3	0	0	5	0
Axial Seamount	Marker33, 2015	Calditrichae_43	NA	Calditrichaeota Calditrichae	0	0	0	0	0	0
Axial Seamount	Marker33, 2015	Bacilli_44	NA	Firmicutes Bacilli	0	2	0	1	3	15
Axial Seamount	Marker33, 2015	Ignavibacteria_47	NA	Ignavibacteriae Ignavibacteria	0	0	0	0	0	0
Axial Seamount	Marker33, 2015	Spirochaetia_50	NA	Spirochaetes Spirochaetia	0	0	0	0	0	0
Axial Seamount	Marker33, 2015	Epsilonbacteraeota_53	NA	Epsilonbacteraeota	0	0	0	0	0	0
Axial Seamount	Marker33, 2015	Ignavibacteria_56	NA	Ignavibacteriae Ignavibacteria	0	0	0	1	1	0
Axial Seamount	Marker33, 2015	Anaerolineae_64	NA	Chloroflexi Anaerolineae	0	1	0	0	1	0
Axial Seamount	N3area, 2013	Actinobacteria_61	NA	Actinobacteria Actinobacteria	0	0	0	0	0	0
Axial Seamount	N3area, 2013	Cloacimonetes_65	NA	Cloacimonetes Cloacimonetes	0	0	0	0	0	0
Axial Seamount	NorthRiftZone, 2015	Deltaproteobacteria_13b	NA	Proteobacteria Deltaproteobacteria	0	0	0	0	0	0
Axial Seamount	NorthRiftZone, 2015	Deltaproteobacteria_23	NA	Proteobacteria Deltaproteobacteria	0	0	0	0	0	0
Axial Seamount	NorthRiftZone, 2015	Clostridia_35	NA	Firmicutes Clostridia	0	0	0	0	0	9
Axial Seamount	NorthRiftZone, 2015	Bacteroidia_41	NA	Bacteroidetes Bacteroidia	0	0	0	0	0	0
Axial Seamount	NorthRiftZone, 2015	Bacteroidetes_45	NA	Bacteroidetes Bacteroidetes	0	4	0	0	4	1
Axial Seamount	NorthRiftZone, 2015	Epsilonbacteraeota_50c	NA	Epsilonbacteraeota	0	0	0	0	0	0
Mid-Cayman Rise	Ginger Castle, 2012	Methanococci_13b	13	Euryarchaeota Methanococci	0	0	0	0	0	0
Mid-Cayman Rise	Ginger Castle, 2012	Thiotrichales_21	21	Gammaproteobacteria Thiotrichales	0	0	0	0	0	0
Mid-Cayman Rise	Hot Cracks #2, 2013	Aquificales_14b	14	Aquificae Aquificales	0	0	0	0	0	0
Mid-Cayman Rise	Hot Cracks #2, 2013	Desulfobacterales_26	26	Deltaproteobacteria Desulfobacterales	0	1	0	0	1	0
Mid-Cayman Rise	Hot Cracks #2, 2013	Thiotrichales_33	33	Gammaproteobacteria Thiotrichales	0	0	0	0	0	0
Mid-Cayman Rise	Hot Cracks #2, 2013	Thiotrichales_34	34	Gammaproteobacteria Thiotrichales	0	0	0	0	0	8
Mid-Cayman Rise	Main Orifice, 2013	Thermococci_4	4	Euryarchaeota Thermococci	0	1	0	0	1	0
Mid-Cayman Rise	Main Orifice, 2013	Methanococci_7	7	Euryarchaeota Methanococci	0	0	0	0	0	0
Mid-Cayman Rise	Main Orifice, 2013	Aquificales_14c	14	Aquificae Aquificales	0	0	0	0	0	0
Mid-Cayman Rise	Main Orifice, 2013	Thermoprotei_20	20	Crenarchaeota Thermoprotei	0	0	0	0	0	0
Mid-Cayman Rise	Main Orifice, 2013	Aquificales_21	21	Aquificae Aquificales	0	0	0	0	0	0
Mid-Cayman Rise	Main Orifice, 2013	Thermoprotei_23	23	Crenarchaeota Thermoprotei	0	0	0	0	0	0
Mid-Cayman Rise	Main Orifice, 2013	Sulfurovum_31	31	Epsilonbacteraeota Sulfurovum	0	0	0	0	0	5
Mid-Cayman Rise	Main Orifice, 2013	Nanoarchaeales_43	43	Nanoarchaeota Nanoarchaeales	0	0	0	0	0	0
Mid-Cayman Rise	Old Man Tree, 2013	Pseudomonadales_3	3	Gammaproteobacteria Pseudomonadales	0	2	0	1	3	0
Mid-Cayman Rise	Old Man Tree, 2013	Sphingomonadales_4	4	Alphaproteobacteria Sphingomonadales	5	2	0	2	9	0
Mid-Cayman Rise	Old Man Tree, 2013	Pseudomonadales_5	5	Gammaproteobacteria Pseudomonadales	0	1	0	1	2	0
Mid-Cayman Rise	Old Man Tree, 2013	Thermoprotei_16	16	Crenarchaeota Thermoprotei	0	0	0	0	0	0
Mid-Cayman Rise	Old Man Tree, 2013	Nanohaloarchaea_18	18	Euryarchaeota Nanohaloarchaea	0	0	0	0	0	0
Mid-Cayman Rise	Old Man Tree, 2013	Aquificales_21b	21	Aquificae Aquificales	0	0	0	0	0	0
Mid-Cayman Rise	Old Man Tree, 2013	Aquificales_24	24	Aquificae Aquificales	0	0	0	0	0	0
Mid-Cayman Rise	Old Man Tree, 2013	Thiotrichales_27	27	Gammaproteobacteria Thiotrichales	0	1	0	0	1	0
Mid-Cayman Rise	Old Man Tree, 2013	Thermoprotei_29	29	Crenarchaeota Thermoprotei	0	0	0	0	0	0
Mid-Cayman Rise	Old Man Tree, 2013	Thermoprotei_32	32	Crenarchaeota Thermoprotei	0	0	0	0	0	0
Mid-Cayman Rise	Old Man Tree, 2013	Aquificales_33	33	Aquificae Aquificales	0	1	0	0	1	0
Mid-Cayman Rise	Old Man Tree, 2013	Aquificales_40	40	Aquificae Aquificales	0	0	0	0	0	0
Mid-Cayman Rise	Old Man Tree, 2013	Sulfurovum_43	43	Epsilonbacteraeota Sulfurovum	0	0	0	0	0	0
Mid-Cayman Rise	Old Man Tree, 2013	Sulfurovum_45	45	Epsilonbacteraeota Sulfurovum	0	1	0	0	1	1
Mid-Cayman Rise	Old Man Tree, 2013	Candidatus Caldiarchaeum_50	50	Thaumarchaeota Candidatus Caldiarchaeum	0	0	0	0	0	0
Mid-Cayman Rise	Ravelin #2, 2012	Thiotrichales_3	3	Gammaproteobacteria Thiotrichales	0	0	0	0	0	0
Mid-Cayman Rise	Ravelin #2, 2012	Thermoprotei_4	4	Crenarchaeota Thermoprotei	0	0	0	0	0	0
Mid-Cayman Rise	Ravelin #2, 2012	Thermoprotei_5	5	Crenarchaeota Thermoprotei	0	0	0	0	0	0
Mid-Cayman Rise	Shrimp Buttery, 2013	Pseudomonadales_1	1	Gammaproteobacteria Pseudomonadales	0	2	0	0	2	0
Mid-Cayman Rise	Shrimp Buttery, 2013	Sphingomonadales_2	2	Alphaproteobacteria Sphingomonadales	5	3	0	0	8	0
Mid-Cayman Rise	Shrimp Buttery, 2013	Alteromonadales_3	3	Gammaproteobacteria Alteromonadales	0	0	0	0	0	0
Mid-Cayman Rise	Shrimp Gulley #2, BSM, 2012	Flavobacteriales_7	7	Bacteroidetes Flavobacteriales	0	0	0	0	0	0
Mid-Cayman Rise	Shrimp Gulley #2, BSM, 2012	Other Campylobacterales_12	12	Epsilonbacteraeota Other Campylobacterales	0	4	0	0	4	20
Mid-Cayman Rise	Shrimp Gulley #2, BSM, 2012	Aquificales_14	14	Aquifica Aquificales	0	0	0	0	0	0
Mid-Cayman Rise	Shrimp Gulley #2, BSM, 2012	Archaeoglobi_26	26	Euryarchaea Archaeoglobi	0	1	0	0	1	0
Mid-Cayman Rise	Shrimp Gulley #2, BSM, 2012	Desulfobacterales_29	29	Deltaproteobacteria Desulfobacterales	0	3	0	0	3	15
Mid-Cayman Rise	Shrimp Gulley #2, BSM, 2012	Sulfurovum_37	37	Epsilonbacteraeota Sulfurovum	0	0	0	0	0	2
Mid-Cayman Rise	Shrimp Hole, 2012	Deltaproteobacteria NaphS2_10	10	Deltaproteobacteria Deltaproteobacteria NaphS2	0	0	0	0	0	0
Mid-Cayman Rise	Shrimp Hole, 2012	Sulfurovum_13	13	Epsilonbacteraeota Sulfurovum	0	2	0	0	2	1
Mid-Cayman Rise	Shrimp Hole, 2012	Desulfobacterales_16	16	Deltaproteobacteria Desulfobacterales	0	0	0	0	0	0
Mid-Cayman Rise	Shrimp Hole, 2012	Flavobacteriales_20	20	Flavobacteriia Flavobacteriales	0	0	0	0	0	0
Mid-Cayman Rise	Shrimp Hole, 2012	Bacteroidetes_37	37	Bacteroidetes Bacteroidetes	0	0	0	0	0	0
Mid-Cayman Rise	Shrimp Hole, 2012	Methanomicrobia_41	41	Euryarchaeota Methanomicrobia	0	1	0	0	1	35
Mid-Cayman Rise	Shrimp Hole, 2012	Sulfurovum_43b	43	Epsilonbacteraeota Sulfurovum	0	0	0	0	0	0
Mid-Cayman Rise	Shrimp Hole, 2012	Methanomicrobia_45	45	Euryarchaeota Methanomicrobia	0	0	0	0	0	1
Mid-Cayman Rise	Shrimp Hole, 2012	Nanohaloarchaea_54	54	Euryarchaeota Nanohaloarchaea	0	0	0	0	0	0
Mid-Cayman Rise	Shrimp Hole, 2012	Thiotrichales_56	56	Gammaproteobacteria Thiotrichales	0	0	0	0	0	0
Mid-Cayman Rise	Shrimp Hole, 2012	Desulfobacterales_74	74	Deltaproteobacteria Desulfobacterales	0	1	0	0	1	3
Mid-Cayman Rise	Shrimp Hole, 2012	Methanomicrobia_78	78	Euryarchaeota Methanomicrobia	0	2	0	1	3	0
Mid-Cayman Rise	Shrimp Hole, 2012	Methanomicrobia_84	84	Euryarchaeota Methanomicrobia	0	0	0	0	0	10
Mid-Cayman Rise	Shrimp Hole, 2012	Caldilinea_115	115	Chloroflexi Caldilinea	0	0	0	0	0	0
Mid-Cayman Rise	Shrimp Hole, 2013	Clostridia_4	4	Firmicutes Clostridia	0	2	0	0	2	0
Mid-Cayman Rise	Shrimp Hole, 2013	Clostridia_8	8	Firmicutes Clostridia	0	1	0	0	1	1
Mid-Cayman Rise	Twin Peaks, 2013	Alteromonadales_3b	3	Gammaproteobacteria Alteromonadales	0	1	0	0	1	0
Mid-Cayman Rise	Twin Peaks, 2013	Pseudomonadales_4	4	Gammaproteobacteria Pseudomonadales	0	2	0	0	2	0
Mid-Cayman Rise	Twin Peaks, 2013	Sphingomonadales_5	5	Alphaproteobacteria Sphingomonadales	5	4	0	1	10	0
Mid-Cayman Rise	X-19 at BV #4, BVM, 2012	Other Campylobacterales_2	2	Epsilonbacteraeota Other Campylobacterales	0	0	0	0	0	0
Mid-Cayman Rise	X-19 at BV #4, BVM, 2012	Sulfurovum_7	7	Epsilonbacteraeota Sulfurovum	0	0	0	0	0	0
Mid-Cayman Rise	X-19 at BV #4, BVM, 2012	Archaeoglobi_8	8	Euryarchaea Archaeoglobi	0	1	0	1	2	1
Mid-Cayman Rise	X-19 at BV #4, BVM, 2012	Sulfurovum_9	9	Epsilonbacteraeota Sulfurovum	0	0	0	0	0	0
Mid-Cayman Rise	X-19 at BV #4, BVM, 2012	Thiotrichales_10	10	Gammaproteobacteria Thiotrichales	0	0	0	0	0	0
Mid-Cayman Rise	X-19 at BV #4, BVM, 2012	Methanococci_13	13	Euryarchaea Methanococci	0	1	0	0	1	0
Mid-Cayman Rise	X-19 at BV #4, BVM, 2012	Thiotrichales_43	43	Gammaproteobacteria Thiotrichales	0	0	0	0	0	5
Mid-Cayman Rise	X-19 at BV #4, BVM, 2012	Thiotrichales_60	60	Gammaproteobacteria Thiotrichales	0	1	0	0	1	0
Mid-Cayman Rise	X-19 at BV #4, BVM, 2012	Methanococci_69	69	Euryarchaea Methanococci	1	5	0	0	6	0
Mid-Cayman Rise	X-19 at BV #4, BVM, 2012	Rhodobacterales_83	83	Alphaproteobacteria Rhodobacterales	2	2	0	0	4	0
Mid-Cayman Rise	X-19 at BV #4, BVM, 2012	Nautiliales_88	88	Epsilonbacteraeota Nautiliales	0	0	0	0	0	0
Mid-Cayman Rise	X-19 at BV #4, BVM, 2012	Sulfurovum_99	99	Epsilonbacteraeota Sulfurovum	0	0	0	0	0	18
Mid-Cayman Rise	X-19 at BV #4, BVM, 2012	Other Campylobacterales_101	101	Epsilonbacteraeota Other Campylobacterales	0	0	0	0	0	1
Mid-Cayman Rise	X-19 at BV #4, BVM, 2012	Zetaproteobacteria_110	110	Zetaproteobacteria Zetaproteobacteria	0	3	0	0	3	0
